# Bigger is better: Thicker maize brace roots are advantageous for both strength and nitrogen uptake

**DOI:** 10.1101/2022.10.01.510439

**Authors:** Amanda Rasmussen, Lindsay Erndwein, Adam Stager, Jonathan Reneau, Erin E. Sparks

## Abstract

Plant root systems provide critical functions to enable plant survival. From anchoring the plant in the soil to finding and acquiring water and nutrients, these organs are essential for plant productivity. Despite a variety of root functions, research typically focuses on defining only one function. In this study, we explore a trade-off hypothesis, that the optimization of one root function (i.e. anchorage) may negatively impact another root function (i.e. nitrogen uptake). Previous work has demonstrated that larger roots are stronger, but may also have a diminished capacity for nutrient acquisition due to a reduced surface area to volume ratio. Using maize brace roots that had entered the soil, we show here that larger roots are both stronger and take up more nitrogen. Despite this general relationship, there are subtle trade-offs between mechanics and uptake that occur when assessing individual genotypes. These trade-offs represent an opportunity to optimize one root function without compromising other root functions. Together these data demonstrate that our original trade-off hypothesis was incorrect for maize brace roots, and that larger roots are both stronger and take up more nitrogen.
