## Supplementary material for "Bigger is better: Thicker maize brace roots are advantageous for both strength and nitrogen uptake": SuppTables

### Sheet: TableS1
Table S1. Relationship between brace root diameter and Ultimate Load (UL) mechanics.
	All Geno	B73	Oh43	A632	W64A	HP301	Hickory King	GT112	Ky21	LH252
Sample number	196	6	12	16	13	49	50	17	20	13
Pearson r	0.32	0.82	0.69	0.45	0.62	0.56	0.68	0.82	0.42	0.51
Slope*	0.27	1.45	0.8584	0.5198	0.4551	0.4817	0.7623	0.7367	0.2527	0.16718
* Diameters were multipled by 100 for scale.

### Sheet: TableS2
Table S2. Relationship between brace root diameter and N uptake.
	All Geno	B73	W64A	HP301	Hickory King	Ky21
	Total N
Sample number	57	9	13	12	12	11
Pearson r	0.424899	0.65474	0.118615	0.434294	0.766915	0.495414
Slope*	0.01827	0.03146	0.004508	0.010958	0.04664	0.01244
	Glycine N15
Sample number	19	3	5	4	4	3
Pearson r	0.35	0.95961	-0.0518864	-0.0241706	0.898606	0.698582
Slope*	1.934	2.47	-0.2941	-0.06972	13.342	1.623
	Ammonium N15
Sample number	19	3	4	4	4	4
Pearson r	-0.0948424	0.781371	-0.748495	0.141558	0.898606	-0.945986
Slope*	-0.5562	10.234	-5.848	0.329	13.342	-2.2044
	Nitrate N15
Sample number	19	3	4	4	4	4
Pearson r	0.676714	0.895233	0.0932455	0.681516	0.898606	0.74348
Slope*	4.203	5.458	0.5397	2.399	13.342	4.371
* Diameters were multipled by 100.
